# Genetically refactored *Agrobacterium*-mediated transformation

**DOI:** 10.1101/2023.10.13.561914

**Authors:** Mitchell G. Thompson, Liam D. Kirkpatrick, Gina M. Geiselman, Lucas M. Waldburger, Allison N. Pearson, Matthew Szarzanowicz, Khanh M. Vuu, Kasey Markel, Niklas F. C. Hummel, Dennis D. Suazo, Claudine Tahmin, Ruoming Cui, Shuying Liu, Jasmine Cevallos, Hamreet Pannu, Di Liu, Jennifer W. Gin, Yan Chen, Christopher J. Petzold, John M. Gladden, Jay D. Keasling, Jeff H. Chang, Alexandra J. Weisberg, Patrick M. Shih

## Abstract

Members of *Agrobacterium* are costly plant pathogens while also essential tools for plant transformation. Though *Agrobacterium*-mediated transformation (AMT) has been heavily studied, its polygenic nature and its complex transcriptional regulation make identifying the genetic basis of transformational efficiency difficult through traditional genetic and bioinformatic approaches. Here we use a bottom-up synthetic approach to systematically refactor the tumor-inducing plasmid, wherein the majority of AMT machine components are encoded, into a minimal set of genes capable of plant and fungal transformation that is both controllable and orthogonal to its environment. We demonstrate that engineered vectors can be transferred to new heterologous bacteria, enabling them to transform plants. Our reductionist approach demonstrates how bottom-up engineering can be used to dissect and elucidate the genetic underpinnings of complex biological traits, and may lead to the development of strains of bacteria more capable of transforming recalcitrant plant species of societal importance.
