## Supplemental Tables for "Genetically refactored *Agrobacterium*-mediated transformation"

### Sheet: Table1-Strains
Strain	Description	Reference/Source
E. coli XL1-Blue	Cloning strian of E. coli	Agilent
E. coli S17	Strian of E. coli used for conjugation	ATCC 47055
Agrobacterium fabrum C58C1	A. fabrum C58 that has been cured of pTiC58	10.1038/252169a0
Agrobacterium fabrum GV3101	Laboratory strain of A. fabrum C58 that has been disarmed of T-DNA	Intact Genomics
Agrobacterium fabrum GV3101ΔvirA-virE3	Internal in frame deletion of genes virA-virE3 in GV3101	This work
Agrobacterium fabrum GV3101ΔvirB1-5	Internal in frame deletion of genes virB1-virB5 in GV3101	This work
Agrobacterium fabrum GV3101ΔvirB6-11	Internal in frame deletion of genes virB6-virB11 in GV3101	This work
Agrobacterium fabrum GV3101ΔvirB1-11	Internal in frame deletion of genes virB1-virB11 in GV3101	This work
Agrobacterium fabrum GV3101ΔvirC12	Internal in frame deletion of genes virC1-virC2 in GV3101	This work
Agrobacterium fabrum GV3101ΔvirC2-virE3	Internal in frame deletion of genes virC2-virE3 in GV3101	This work
Agrobacterium fabrum GV3101ΔvirD12	Internal in frame deletion of genes virD1-virD2 in GV3101	This work
Agrobacterium fabrum GV3101ΔvirD3	Internal in frame deletion of gene virD3 in GV3101	This work
Agrobacterium fabrum GV3101ΔvirD4	Internal in frame deletion of gene virD4 in GV3101	This work
Agrobacterium fabrum GV3101ΔvirD5	Internal in frame deletion of gene virD5 in GV3101	This work
Agrobacterium fabrum GV3101ΔvirE12	Internal in frame deletion of genes virE1-virE2 in GV3101	This work
Agrobacterium fabrum GV3101ΔvirE3	Internal in frame deletion of gene virE3 in GV3101	This work
Agrobacterium fabrum GV3101ΔvirH1	Internal in frame deletion of gene virH1 in GV3101	This work
Agrobacterium fabrum GV3101ΔvirH2	Internal in frame deletion of gene virH2 in GV3101	This work
Agrobacterium fabrum GV3101ΔvirF	Internal in frame deletion of gene virF in GV3101	This work
Agrobacterium fabrum GV3101ΔvirK	Internal in frame deletion of gene virK in GV3101	This work
Rhizobium rhizogenes A4	Contains a Type III pRi	ATCC 43057
Agrobacterium tumefaciens Ach5	Contains a Type II pTi	10.1128/genomeA.00570-15
Rhizobium rhododendri B21/90	Contains a type VII pTi	10.1126/science.aba5256
Rhizobium rhizogenes NCIB 8196	Contains a Type II pRi	10.1126/science.aba5256
Agrobacterium tumefaciens Q15/94	Contains a Type VI pTi	10.1126/science.aba5256
Rhizobium rhizogenes MAFF03-01724	Contains a Type I pRi	10.1126/science.aba5256
Allorhizobium vitis S4	Contains a Type V pTi	10.1128/jb.01779-08
Allorhizobium vitis T60/94	Contains a Type IVa pTi	10.1126/science.aba5256
Rhizobium sp. AB2/73	Contains an unusually large 500kb pTi	10.1126/science.aba5256
Agrobacterium tumefaciens A281	Contains a Type III pTi	10.1128/jb.168.3.1291-1301.1986
Rhizobium rhizogenes D108/85	Strain of R. rhizogenes naturally isolated without a pRi	10.1126/science.aba5256

### Sheet: Table2-Plasmids
Plasmid	Origin/Resistance	Description	Reference
pMQ30	pUC/Gm	Used for sacB mediated allelic exchange	10.1128/AEM.00682-06
PC4-GFP	pVS1/Kan	Binary vector expressing eGFP from constitutive promoter	10.1021/acssynbio.3c00075
pBbE5a-RFP	colE1/Amp	Used as backbone for all pChorizo vectors	10.1186/1754-1611-5-12
pGingerBK-pJ23114-RFP	BBR1/Kan	RFP Expressed from pJ23114	10.1128/spectrum.00373-23
pGingerBK-pJ23117-RFP	BBR1/Kan	RFP Expressed from pJ23117	10.1128/spectrum.00373-23
pGingerBK-pJ23100-RFP	BBR1/Kan	RFP Expressed from pJ23100	10.1128/spectrum.00373-23
pGingerBK-pJ23101-RFP	BBR1/Kan	RFP Expressed from pJ23101	10.1128/spectrum.00373-23
pGingerBK-pJ23111-RFP	BBR1/Kan	RFP Expressed from pJ23111	10.1128/spectrum.00373-23
pGingerBK-TetR-RFP	BBR1/Kan	RFP Expressed from pTetR	10.1128/spectrum.00373-23
pGingerBK-LacI-RFP	BBR1/Kan	RFP Expressed from pLacI	10.1128/spectrum.00373-23
pGingerBK-NahR-RFP	BBR1/Kan	RFP Expressed from pNahR	10.1128/spectrum.00373-23
pGingerBK-JE-RFP	BBR1/Kan	RFP Expressed from pJungleExpress	10.1128/spectrum.00373-23
pMQ30-ΔvirA-virE3	pUC/Kan	Used for deletion of genes virA-virE3 in GV3101	This work
pMQ30-ΔvirB1-5	pUC/Kan	Used for deletion of genes virB1-virB5 in GV3101	This work
pMQ30-ΔvirB6-11	pUC/Kan	Used for deletion of genes virB6-virB11 in GV3101	This work
pMQ30-ΔvirB1-11	pUC/Kan	Used for deletion of genes virB1-virB11 in GV3101	This work
pMQ30-ΔvirC12	pUC/Kan	Used for deletion of genes virC1-virC2 in GV3101	This work
pMQ30-ΔvirC2-virE3	pUC/Kan	Used for deletion of genes virC2-virE3 in GV3101	This work
pMQ30-ΔvirD12	pUC/Kan	Used for deletion of genes virD1-virD2 in GV3101	This work
pMQ30-ΔvirD3	pUC/Kan	Used for deletion of gene virD3 in GV3101	This work
pMQ30-ΔvirD4	pUC/Kan	Used for deletion of gene virD4 in GV3101	This work
pMQ30-ΔvirD5	pUC/Kan	Used for deletion of gene virD5 in GV3101	This work
pMQ30-ΔvirE12	pUC/Kan	Used for deletion of genes virE1-virE2 in GV3101	This work
pMQ30-ΔvirE3	pUC/Kan	Used for deletion of gene virE3 in GV3101	This work
pMQ30-ΔvirH1	pUC/Kan	Used for deletion of gene virH1 in GV3101	This work
pMQ30-ΔvirH2	pUC/Kan	Used for deletion of gene virH2 in GV3101	This work
pMQ30-ΔvirF	pUC/Kan	Used for deletion of gene virF in GV3101	This work
pMQ30-ΔvirK	pUC/Kan	Used for deletion of gene virK in GV3101	This work
pGingerBS-pJ23117-RFP	BBR1/Spec	RFP Expressed from pJ23117	This work
pGingerBS-pJ23114-virE12	BBR1/Spec	virE12 Expressed from pJ23114	This work
pGingerBS-pJ23117-virE12	BBR1/Spec	virE12 Expressed from pJ23117	This work
pGingerBS-pJ23100-virE12	BBR1/Spec	virE12 Expressed from pJ23100	This work
pGingerBS-pJ23101-virE12	BBR1/Spec	virE12 Expressed from pJ23101	This work
pGingerBS-pJ23111-virE12	BBR1/Spec	virE12 Expressed from pJ23111	This work
pGingerBS-TetR-virE12	BBR1/Spec	virE12 Expressed from pTetR	This work
pGingerBS-LacI-virE12	BBR1/Spec	virE12 Expressed from pLacI	This work
pGingerBS-NahR-virE12	BBR1/Spec	virE12 Expressed from pNahR	This work
pGingerBS-JE-virE12	BBR1/Spec	virE12 Expressed from pJungleExpress	This work
pGingerBS-pJ23117-virB1-5	BBR1/Spec	virB1-5 Expressed from pJ23117	This work
pGingerBS-pJ23117-virB6-11	BBR1/Spec	virB6-11 Expressed from pJ23117	This work
pGingerBS-pJ23117-virB1-11	BBR1/Spec	virB1-11 Expressed from pJ23117	This work
pGingerBS-pJ23117-virC12	BBR1/Spec	virC12 Expressed from pJ23117	This work
pGingerBS-pJ23117-virD12	BBR1/Spec	virD12 Expressed from pJ23117	This work
pGingerBS-pJ23117-virD3	BBR1/Spec	virD3 Expressed from pJ23117	This work
pGingerBS-pJ23117-virD4	BBR1/Spec	virD4 Expressed from pJ23117	This work
pGingerBS-pJ23117-virD5	BBR1/Spec	virD5 Expressed from pJ23117	This work
pGingerBS-pJ23117-virE3	BBR1/Spec	virE3 Expressed from pJ23117	This work
pGingerBS-pJ23117-virH1	BBR1/Spec	virH1 Expressed from pJ23117	This work
pGingerBS-pJ23117-virH2	BBR1/Spec	virH2 Expressed from pJ23117	This work
pGingerBS-pJ23117-virF	BBR1/Spec	virF Expressed from pJ23117	This work
pGingerBS-pJ23117-virK	BBR1/Spec	virK Expressed from pJ23117	This work
pGingerBS-LacI-virB1-5	BBR1/Spec	virB1-5 Expressed from pLacI	This work
pGingerBS-LacI-virB6-11	BBR1/Spec	virB6-11 Expressed from pLacI	This work
pGingerBS-LacI-virB1-11	BBR1/Spec	virB1-11 Expressed from pLacI	This work
pGingerBS-LacI-virC12	BBR1/Spec	virC12 Expressed from pLacI	This work
pGingerBS-LacI-virD12	BBR1/Spec	virD12 Expressed from pLacI	This work
pGingerBS-LacI-virD3	BBR1/Spec	virD3 Expressed from pLacI	This work
pGingerBS-LacI-virD4	BBR1/Spec	virD4 Expressed from pLacI	This work
pGingerBS-LacI-virD5	BBR1/Spec	virD5 Expressed from pLacI	This work
pGingerBS-LacI-virE3	BBR1/Spec	virE3 Expressed from pLacI	This work
pGingerBS-LacI-virH1	BBR1/Spec	virH1 Expressed from pLacI	This work
pGingerBS-LacI-virH2	BBR1/Spec	virH2 Expressed from pLacI	This work
pGingerBS-LacI-virF	BBR1/Spec	virF Expressed from pLacI	This work
pGingerBS-LacI-virK	BBR1/Spec	virK Expressed from pLacI	This work
pGingerBS-pJ23100-B1-5	BBR1/Spec	virB1-5 Expressed from pJ23100	This work
pGingerBS-pJ23101-B1-5	BBR1/Spec	virB1-5 Expressed from pJ23101	This work
pGingerBS-pJ23100-virC12	BBR1/Spec	virC12 Expressed from pJ23100	This work
pGingerBS-pJ23101-virC12	BBR1/Spec	virC12 Expressed from pJ23101	This work
pGingerBS-pJ23111-virC12	BBR1/Spec	virC12 Expressed from pJ23111	This work
pGingerBS-pJ23100-virD12	BBR1/Spec	virD12 Expressed from pJ23100	This work
pGingerBS-pJ23101-virD12	BBR1/Spec	virD12 Expressed from pJ23101	This work
pGingerBS-pJ23114-virB6-11	BBR1/Spec	virB6-11 Expressed from pJ23114	This work
pGingerBS-pJ23114-virD4	BBR1/Spec	virD4 Expressed from pJ23114	This work
pGingerBS-pJ23114-virD5	BBR1/Spec	virD5 Expressed from pJ23114	This work
pGingerBS-pJ23114-virK	BBR1/Spec	virK Expressed from pJ23114	This work
pGingerBS-pVirB-virB1-11	BBR1/Spec	virB1-11 Expressed from the native upstream promoter sequence	This work
pGingerBS-pJ23101-virB1-11	BBR1/Spec	virB1-11 Expressed from pJ23101	This work
pGingerBS-pJ23111-virB1-11	BBR1/Spec	virB1-11 Expressed from pJ23111	This work
pGingerBS-pJ23117-virB1-5-pJ23117-virB6-11	BBR1/Spec	vector where the virB cluster is divided into virB1-5 expressed from pJ23117 and virB6-11 from pJ23117	This work
pGingerBS-pJ23100-virB1-5-pJ23117-virB6-11	BBR1/Spec	vector where the virB cluster is divided into virB1-5 expressed from pJ23100 and virB6-11 from pJ23117	This work
pGingerBS-pJ23101-virB1-5-pJ23117-virB6-11	BBR1/Spec	vector where the virB cluster is divided into virB1-5 expressed from pJ23101 and virB6-11 from pJ23117	This work
pGingerBS-pJ23117-virB6-11-pJ23117-virB1-5	BBR1/Spec	vector where the virB cluster is divided into virB6-11 is expressed from pJ23117 upstream of virB1-5 expressed from pJ23117	This work
pGingerBS-pJ23117-virB6-11-pJ23100-virB1-5	BBR1/Spec	vector where the virB cluster is divided into virB6-11 is expressed from pJ23117 upstream of virB1-5 expressed from pJ23117	This work
pGingerBS-pJ23117-virB6-11-pJ23101-virB1-5	BBR1/Spec	vector where the virB cluster is divided into virB6-11 is expressed from pJ23117 upstream of virB1-5 expressed from pJ23117	This work
pGingerBS-pJ23114-virD4-pJ23101-virD12	BBR1/Spec	vector where the virD4 is expressed from pJ23114 upstream of virD12 expressed from pJ23101	This work
pGingerBS-pJ23114-virD4_pTiBo542-pJ23101-virD12	BBR1/Spec	vector where the virD4 from pTiBo542 is expressed from pJ23114 upstream of virD12 expressed from pJ23101	This work
pGingerBS-pJ23117-virE12-pJ23117-virC12	BBR1/Spec	vector where the virE12 is expressed from pJ23117 upstream of virC12 expressed from pJ23117	This work
pGingerBS-pJ23117-virE12-pJ23117-virC12_S4	BBR1/Spec	vector where the virE12 is expressed from pJ23117 upstream of virC12 from pTiS4 expressed from pJ23117	This work
pGingerBS-pJ23114-virD5-pJ23117-virE3	BBR1/Spec	vector where the virD5 is expressed from pJ23114 upstream of virE3 expressed from pJ23117	This work
pGingerBS-pJ23114-virD5_pTiBo542-pJ23117-virE3	BBR1/Spec	vector where the virD5 from pTiBo542 is expressed from pJ23114 upstream of virE3 expressed from pJ23117	This work
pGingerBS-pJ23114-virD5-pJ23117-virE3_T60	BBR1/Spec	vector where the virD5 is expressed from pJ23114 upstream of virE3 from pTiT60/94 expressed from pJ23117	This work
pGingerBS-pJ23114-virD5_pTiBo542-pJ23117-virE3_T60	BBR1/Spec	vector where the virD5 is expressed from pJ23114 from pTiBo542 upstream of virE3 from pTiT60/94 expressed from pJ23117	This work
pGingerBS-LacI-virB1-11_A4	BBR1/Spec	virB1-11 from pRiA4 Expressed from pLacI	This work
pGingerBS-LacI-virB1-11_Ach5	BBR1/Spec	virB1-11 from pTiAch5 Expressed from pLacI	This work
pGingerBS-LacI-virB1-11_NCIB_8196	BBR1/Spec	virB1-11 from pRiNCIB 8196 Expressed from pLacI	This work
pGingerBS-LacI-virB1-11_pTiAB2	BBR1/Spec	virB1-11 from pTiAB2/73 Expressed from pLacI	This work
pGingerBS-LacI-virB1-11_pTiBo	BBR1/Spec	virB1-11 from pTiBo542 Expressed from pLacI	This work
pGingerBS-LacI-virB1-11_Q15	BBR1/Spec	virB1-11 from pTiQ15/94 Expressed from pLacI	This work
pGingerBS-LacI-virB1-11_T60_94	BBR1/Spec	virB1-11 from pTiT60/94 Expressed from pLacI	This work
pGingerBS-pJ23117-virC12_A4	BBR1/Spec	virC12 from pRiA4 Expressed from pJ23117	This work
pGingerBS-pJ23117-virC12_Ach5	BBR1/Spec	virC12 from pTiAch5 Expressed from pJ23117	This work
pGingerBS-pJ23117-virC12_B21_90	BBR1/Spec	virC12 from pTiB21/90 Expressed from pJ23117	This work
pGingerBS-pJ23117-virC12_NCIB_8196	BBR1/Spec	virC12 from pRiNCIB8196 Expressed from pJ23117	This work
pGingerBS-pJ23117-virC12_pRi1724	BBR1/Spec	virC12 from pRi1724 Expressed from pJ23117	This work
pGingerBS-pJ23117-virC12_pTiAB2	BBR1/Spec	virC12 from pTiAB2/73 Expressed from pJ23117	This work
pGingerBS-pJ23117-virC12_pTiBo	BBR1/Spec	virC12 from pTiBo542 Expressed from pJ23117	This work
pGingerBS-pJ23117-virC12_Q15	BBR1/Spec	virC12 from pTiQ15/94 Expressed from pJ23117	This work
pGingerBS-pJ23117-virC12_S4	BBR1/Spec	virC12 from pTiS4 Expressed from pJ23117	This work
pGingerBS-pJ23117-virC12_T60_94	BBR1/Spec	virC12 from pTiT60/94 Expressed from pJ23117	This work
pGingerBS-pJ23117-virD12_A4	BBR1/Spec	virD12 from pRiA4 Expressed from pJ23117	This work
pGingerBS-pJ23117-virD12_Ach5	BBR1/Spec	virD12 from pTiAch5 Expressed from pJ23117	This work
pGingerBS-pJ23117-virD12_B21_90	BBR1/Spec	virD12 from pTiB21/90 Expressed from pJ23117	This work
pGingerBS-pJ23117-virD12_NCIB_8196	BBR1/Spec	virD12 from pRiNCIB8196 Expressed from pJ23117	This work
pGingerBS-pJ23117-virD12_pRi1724	BBR1/Spec	virD12 from pRi1724 Expressed from pJ23117	This work
pGingerBS-pJ23117-virD12_pTiAB2	BBR1/Spec	virD12 from pTiAB2/73 Expressed from pJ23117	This work
pGingerBS-pJ23117-virD12_pTiBo	BBR1/Spec	virD12 from pTiBo542 Expressed from pJ23117	This work
pGingerBS-pJ23117-virD12_Q15	BBR1/Spec	virD12 from pTiQ15/94 Expressed from pJ23117	This work
pGingerBS-pJ23117-virD12_S4	BBR1/Spec	virD12 from pTiS4 Expressed from pJ23117	This work
pGingerBS-pJ23117-virD12_T60_94	BBR1/Spec	virD12 from pTiT60/94 Expressed from pJ23117	This work
pGingerBS-pJ23114-virD4_A4	BBR1/Spec	virD4 from pRiA4 Expressed from pJ23114	This work
pGingerBS-pJ23114-virD4_Ach5	BBR1/Spec	virD4 from pTiAch5 Expressed from pJ23114	This work
pGingerBS-pJ23114-virD4_B21_90	BBR1/Spec	virD4 from pTiB21/90 Expressed from pJ23114	This work
pGingerBS-pJ23114-virD4_NCIB_8196	BBR1/Spec	virD4 from pRiNCIB8196 Expressed from pJ23114	This work
pGingerBS-pJ23114-virD4_pTiBo	BBR1/Spec	virD4 from pTiBo542 Expressed from pJ23114	This work
pGingerBS-pJ23114-virD4_Q15	BBR1/Spec	virD4 from pTiQ15/94 Expressed from pJ23114	This work
pGingerBS-pJ23114-virD4_S4	BBR1/Spec	virD4 from pTiS4 Expressed from pJ23114	This work
pGingerBS-pJ23114-virD4_T60_94	BBR1/Spec	virD4 from pTiT60/94 Expressed from pJ23114	This work
pGingerBS-pJ23114-virD4_pTiAB2	BBR1/Spec	virD4 from pTiAB2/73 Expressed from pJ23114	This work
pGingerBS-pJ23114-virD5_A4	BBR1/Spec	virD5 from pRiA4 Expressed from pJ23114	This work
pGingerBS-pJ23114-virD5_B21_90	BBR1/Spec	virD5 from pTiB21/90 Expressed from pJ23114	This work
pGingerBS-pJ23114-virD5_NCIB_8196	BBR1/Spec	virD5 from pRiNCIB8196 Expressed from pJ23114	This work
pGingerBS-pJ23114-virD5_pRi1724	BBR1/Spec	virD5 from pRi1724 Expressed from pJ23114	This work
pGingerBS-pJ23114-virD5_pTiBo	BBR1/Spec	virD5 from pTiBo542 Expressed from pJ23114	This work
pGingerBS-pJ23114-virD5_Q15	BBR1/Spec	virD5 from pTiQ15/94 Expressed from pJ23114	This work
pGingerBS-pJ23114-virD5_S4	BBR1/Spec	virD5 from pTiS4 Expressed from pJ23114	This work
pGingerBS-pJ23114-virD5_T60_94	BBR1/Spec	virD5 from pTiT60/94 Expressed from pJ23114	This work
pGingerBS-pJ23114-virD5_pTiAB2	BBR1/Spec	virD5 from pTiAB2/73 Expressed from pJ23114	This work
pGingerBS-pJ23117-virE12_Ach5	BBR1/Spec	virE12 from pRiA4 Expressed from pJ23117	This work
pGingerBS-pJ23117-virE12_B21_90	BBR1/Spec	virE12 from pTiB21/90 Expressed from pJ23117	This work
pGingerBS-pJ23117-virE12_NCIB_8196	BBR1/Spec	virE12 from pRiNCIB8196 Expressed from pJ23117	This work
pGingerBS-pJ23117-virE12_pTiAB2	BBR1/Spec	virE12 from pTiAB2/73 Expressed from pJ23117	This work
pGingerBS-pJ23117-virE12_pTiBo	BBR1/Spec	virE12 from pTiBo542 Expressed from pJ23117	This work
pGingerBS-pJ23117-virE12_Q15	BBR1/Spec	virE12 from pTiQ15/94 Expressed from pJ23117	This work
pGingerBS-pJ23117-virE12_S4	BBR1/Spec	virE12 from pTiS4 Expressed from pJ23117	This work
pGingerBS-pJ23117-virE12_T60_94	BBR1/Spec	virE12 from pTiT60/94 Expressed from pJ23117	This work
pGingerBS-pJ23117-virE3_A4	BBR1/Spec	virE3 from pRiA4 Expressed from pJ23117	This work
pGingerBS-pJ23117-virE3_Ach5	BBR1/Spec	virE3 from pTiAch5 Expressed from pJ23117	This work
pGingerBS-pJ23117-virE3_B21_90	BBR1/Spec	virE3 from pTiB21/90 Expressed from pJ23117	This work
pGingerBS-pJ23117-virE3_NCIB_8196	BBR1/Spec	virE3 from pRiNCIB8196 Expressed from pJ23117	This work
pGingerBS-pJ23117-virE3_pTiAB2	BBR1/Spec	virE3 from pTiAB2/73 Expressed from pJ23117	This work
pGingerBS-pJ23117-virE3_pTiBo	BBR1/Spec	virE3 from pTiBo542 Expressed from pJ23117	This work
pGingerBS-pJ23117-virE3_Q15	BBR1/Spec	virE3 from pTiQ15/94 Expressed from pJ23117	This work
pGingerBS-pJ23117-virE3_S4	BBR1/Spec	virE3 from pTiS4 Expressed from pJ23117	This work
pGingerBS-pJ23117-virE3_T60_94	BBR1/Spec	virE3 from pTiT60/94 Expressed from pJ23117	This work
pGingerBS-pJ23117-virF_A4	BBR1/Spec	virF from pRiA4 Expressed from pJ23117	This work
pGingerBS-pJ23117-virF_B21_90	BBR1/Spec	virF from pTiB21/90 Expressed from pJ23117	This work
pGingerBS-pJ23117-virF_NCIB_8196	BBR1/Spec	virF from pRiNCIB8196 Expressed from pJ23117	This work
pGingerBS-pJ23117-virF_pRi1724	BBR1/Spec	virF from pRi1724 Expressed from pJ23117	This work
pGingerBS-pJ23117-virH1_A4	BBR1/Spec	virH1 from pRiA4 Expressed from pJ23117	This work
pGingerBS-pJ23117-virH1_Ach5	BBR1/Spec	virH1 from pTiAch5 Expressed from pJ23117	This work
pGingerBS-pJ23117-virH1_NCIB_8196	BBR1/Spec	virH1 from pTiB21/90 Expressed from pJ23117	This work
pGingerBS-pJ23117-virH1_pRi1724	BBR1/Spec	virH1 from pRiNCIB8196 Expressed from pJ23117	This work
pGingerBS-pJ23117-virH1_pTiBo	BBR1/Spec	virH1 from pTiBo542 Expressed from pJ23117	This work
pGingerBS-pJ23117-virH1_Q15	BBR1/Spec	virH1 from pTiQ15/94 Expressed from pJ23117	This work
pGingerBS-pJ23117-virH1_S4	BBR1/Spec	virH1 from pTiS4 Expressed from pJ23117	This work
pGingerBS-pJ23117-virH1_T60_94	BBR1/Spec	virH1 from pTiT60/94 Expressed from pJ23117	This work
pGingerBS-pJ23117-virH2_A4	BBR1/Spec	virH2 from pRiA4 Expressed from pJ23117	This work
pGingerBS-pJ23117-virH2_Ach5	BBR1/Spec	virH2 from pTiAch5 Expressed from pJ23117	This work
pGingerBS-pJ23117-virH2_NCIB8196	BBR1/Spec	virH2 from pRiNCIB8196 Expressed from pJ23117	This work
pGingerBS-pJ23117-virH2_pTiBo	BBR1/Spec	virH2 from pTiBo542 Expressed from pJ23117	This work
pGingerBSLP-pJ23114-virD4-pJ23101-virD12	BBR1/Spec	Landing pad plasmid for higher assembly of pLoki and pDimples vectors, has virD4 driven by pJ23114 upstream of virD12 driven by pJ23101	This work
pGingerBSLP-pJ23117-virD4-pJ23101-virD12	BBR1/Spec	Landing pad plasmid for higher assembly of pLoki and pDimples vectors, has virD4 driven by pJ23117 upstream of virD12 driven by pJ23101	This work
pChorizo-pJ23117-virE12-pJ23117-virC12	colE1/Amp	Vector used for higher order assembly of pLoki and pDimples vectors, has virE12 driven by pJ23117 upstream of virC12 driven by pJ23117	This work
pChorizo-pJ23117-virE12-pJ23117-virC12_S4	colE1/Amp	Vector used for higher order assembly of pLoki and pDimples vectors, has virE12 driven by pJ23117 upstream of virC12 from pTiS4 driven by pJ23117	This work
pChorizo-pJ23114-virD5-pJ23117-virE3	colE1/Amp	Vector used for higher order assembly of pLoki and pDimples vectors, has virD5 driven by pJ23114 upstream of virE3 driven by pJ23117	This work
pChorizo-pJ23114-virD5_pTiBo542-pJ23117-virE3	colE1/Amp	Vector used for higher order assembly of pLoki and pDimples vectors, has virD5 from pTiBo542 driven by pJ23114 upstream of virE3 driven by pJ23117	This work
pChorizo-pJ23114-virD5-pJ23117-virE3_T60	colE1/Amp	Vector used for higher order assembly of pLoki and pDimples vectors, has virD5 driven by pJ23114 upstream of virE3 from pTiT60/94 driven by pJ23117	This work
pChorizo-pJ23114-virD5_pTiBo542-pJ23117-virE3_T60	colE1/Amp	Vector used for higher order assembly of pLoki and pDimples vectors, has virD5 driven by pJ23114 upstream of virE3 driven by pJ23117	This work
pChorizo-LacI-virB1-11	colE1/Amp	Vector used for higher order assembly of pDimples vectors, has virB1-11 driven by pLacI as well as the lacI regulatory gene itself	This work
pChorizo-pJ23117-virC12	colE1/Amp	Vector used for higher order assembly of pLoki and pDimples vectors, has virC12 driven by pJ23117	This work
pChorizo-pJ23117-virE12	colE1/Amp	Vector used for higher order assembly of pLoki and pDimples vectors, has virE12 driven by pJ23117	This work
pChorizo-pJ23114-virD5	colE1/Amp	Vector used for higher order assembly of pLoki and pDimples vectors, has virD5 driven by pJ23114	This work
pChorizo-pJ23117-virE3	colE1/Amp	Vector used for higher order assembly of pLoki and pDimples vectors, has virE3 driven by pJ23117	This work
pLoki1A	BBR1/Spec	vector where virE12 is expressed from pJ23117 upstream of virC12 expressed from pJ23117 upstream of virD4 expressed from pJ23114 upstream of virD12 expressed from pJ23101	This work
pLoki1B	BBR1/Spec	vector where virE12 is expressed from pJ23117 upstream of virC12 from pTiS4 expressed from pJ23117 upstream of virD4 expressed from pJ23114 upstream of virD12 expressed from pJ23101	This work
pLoki1C	BBR1/Spec	vector where virE12 is expressed from pJ23117 upstream of virC12 expressed from pJ23117 upstream of virD4 from pTiBo542 expressed from pJ23114 upstream of virD12 expressed from pJ23101	This work
pLoki1D	BBR1/Spec	vector where virE12 is expressed from pJ23117 upstream of virC12 from pTiS4 expressed from pJ23117 upstream of virD4 from pTiBo542 expressed from pJ23114 upstream of virD12 expressed from pJ23101	This work
pLoki0.5-virC12	BBR1/Spec	vector where virC12 is expressed from pJ23117 upstream of virD4 expressed from pJ23114 upstream of virD12 expressed from pJ23101	This work
pLoki0.5-virE12	BBR1/Spec	vector where virE12 is expressed from pJ23117 upstream of virD4 expressed from pJ23114 upstream of virD12 expressed from pJ23101	This work
pLoki1-pJ23117-virD4	BBR1/Spec	vector where virE12 is expressed from pJ23117 upstream of virC12 expressed from pJ23117 upstream of virD4 expressed from pJ23117 upstream of virD12 expressed from pJ23101	This work
pLoki1.5-virD5	BBR1/Spec	vector where virE12 is expressed from pJ23117 upstream of virC12 expressed from pJ23117 upstream up virD5 expressed from pJ23114 upstream of virD4 expressed from pJ23114 upstream of virD12 expressed from pJ23101	This work
pLoki1.5-virE3	BBR1/Spec	vector where virE12 is expressed from pJ23117 upstream of virC12 expressed from pJ23117 upstream up virE3 expressed from pJ23117 upstream of virD4 expressed from pJ23114 upstream of virD12 expressed from pJ23101	This work
pLoki2.1	BBR1/Spec	vector where virE12 is expressed from pJ23117 upstream of virC12 expressed from pJ23117 upstream of virD5 expressed from pJ23114 upstream of virE3 expressed from pJ23117 upstream of virD4 expressed from pJ23114 upstream of virD12 expressed from pJ23101	This work
pLoki2.2	BBR1/Spec	vector where virE12 is expressed from pJ23117 upstream of virC12 from pTiS4 expressed from pJ23117 upstream of virD5 expressed from pJ23114 upstream of virE3 expressed from pJ23117 upstream of virD4 expressed from pJ23114 upstream of virD12 expressed from pJ23101	This work
pLoki2.3	BBR1/Spec	vector where virE12 is expressed from pJ23117 upstream of virC12 expressed from pJ23117 upstream of virD5 expressed from pJ23114 upstream of virE3 expressed from pJ23117 upstream of virD4 from pTiBo542 expressed from pJ23114 upstream of virD12 expressed from pJ23101	This work
pLoki2.4	BBR1/Spec	vector where virE12 is expressed from pJ23117 upstream of virC12 expressed from pJ23117 upstream of virD5 from pTiBo542 expressed from pJ23114 upstream of virE3 expressed from pJ23117 upstream of virD4 expressed from pJ23114 upstream of virD12 expressed from pJ23101	This work
pLoki2.5	BBR1/Spec	vector where virE12 is expressed from pJ23117 upstream of virC12 expressed from pJ23117 upstream of virD5 expressed from pJ23114 upstream of virE3 from pTi60/94 expressed from pJ23117 upstream of virD4 expressed from pJ23114 upstream of virD12 expressed from pJ23101	This work
pLoki2.6	BBR1/Spec	vector where virE12 is expressed from pJ23117 upstream of virC12 from pTiS4 expressed from pJ23117 upstream of virD5 expressed from pJ23114 upstream of virE3 expressed from pJ23117 upstream of virD4 from pTiBo542 expressed from pJ23114 upstream of virD12 expressed from pJ23101	This work
pLoki2.7	BBR1/Spec	vector where virE12 is expressed from pJ23117 upstream of virC12 from pTiS4 expressed from pJ23117 upstream of virD5 from pTiBo542 expressed from pJ23114 upstream of virE3 expressed from pJ23117 upstream of virD4 expressed from pJ23114 upstream of virD12 expressed from pJ23101	This work
pLoki2.8	BBR1/Spec	vector where virE12 is expressed from pJ23117 upstream of virC12 from pTiS4 expressed from pJ23117 upstream of virD5 expressed from pJ23114 upstream of virE3 from pTi60/94 expressed from pJ23117 upstream of virD4 expressed from pJ23114 upstream of virD12 expressed from pJ23101	This work
pLoki2.9	BBR1/Spec	vector where virE12 is expressed from pJ23117 upstream of virC12 expressed from pJ23117 upstream of virD5 from pTiBo542 expressed from pJ23114 upstream of virE3 expressed from pJ23117 upstream of virD4 from pTiBo542 expressed from pJ23114 upstream of virD12 expressed from pJ23101	This work
pLoki2.10	BBR1/Spec	vector where virE12 is expressed from pJ23117 upstream of virC12 expressed from pJ23117 upstream of virD5 expressed from pJ23114 upstream of virE3 from pTi60/94 expressed from pJ23117 upstream of virD4 from pTiBo542 expressed from pJ23114 upstream of virD12 expressed from pJ23101	This work
pLoki2.11	BBR1/Spec	vector where virE12 is expressed from pJ23117 upstream of virC12 expressed from pJ23117 upstream of virD5 from pTiBo542 expressed from pJ23114 upstream of virE3 expressed from pJ23117 upstream of virD4 expressed from pJ23114 upstream of virD12 expressed from pJ23101	This work
pLoki2.12	BBR1/Spec	vector where virE12 is expressed from pJ23117 upstream of virC12 from pTiS4 expressed from pJ23117 upstream of virD5 from pTiBo542 expressed from pJ23114 upstream of virE3 from pTi60/94 expressed from pJ23117 upstream of virD4 from pTiBo542 expressed from pJ23114 upstream of virD12 expressed from pJ23101	This work
pLoki2.13	BBR1/Spec	vector where virE12 is expressed from pJ23117 upstream of virC12 from pTiS4 expressed from pJ23117 upstream of virD5 expressed from pJ23114 upstream of virE3 from pTi60/94 expressed from pJ23117 upstream of virD4 from pTiBo542 expressed from pJ23114 upstream of virD12 expressed from pJ23101	This work
pLoki2.14	BBR1/Spec	vector where virE12 is expressed from pJ23117 upstream of virC12 from pTiS4 expressed from pJ23117 upstream of virD5 from pTiBo542 expressed from pJ23114 upstream of virE3 from pTi60/94 expressed from pJ23117 upstream of virD4 expressed from pJ23114 upstream of virD12 expressed from pJ23101	This work
pLoki2.15	BBR1/Spec	vector where virE12 is expressed from pJ23117 upstream of virC12 expressed from pJ23117 upstream of virD5 from pTiBo542 expressed from pJ23114 upstream of virE3 from pTi60/94 expressed from pJ23117 upstream of virD4 from pTiBo542 expressed from pJ23114 upstream of virD12 expressed from pJ23101	This work
pLoki2.16	BBR1/Spec	vector where virE12 is expressed from pJ23117 upstream of virC12 from pTiS4 expressed from pJ23117 upstream of virD5 from pTiBo542 expressed from pJ23114 upstream of virE3 from pTi60/94 expressed from pJ23117 upstream of virD4 from pTiBo542 expressed from pJ23114 upstream of virD12 expressed from pJ23101	This work
pDimples0	BBR1/Spec	vector where virB1-11 is expressed from pLac upstream of virD4 expressed from pJ23114 upstream of virD12 expressed from pJ23101	This work
pDimples0.5-virC12	BBR1/Spec	vector where virC12 is expressed from pJ23117 upstream of virB1-11 expressed from pLac upstream of virD4 expressed from pJ23114 upstream of virD12 expressed from pJ23101	This work
pDimples0.5-virE12	BBR1/Spec	vector where virE12 is expressed from pJ23117 upstream of virB1-11 expressed from pLac upstream of virD4 expressed from pJ23114 upstream of virD12 expressed from pJ23101	This work
pDimples1	BBR1/Spec	vector where virE12 is expressed from pJ23117 upstream of virC12 expressed from pJ23117 upstream of virB1-11 expressed from pLac upstream of virD4 expressed from pJ23114 upstream of virD12 expressed from pJ23101	This work
pDimples1-pJ23117-virD4	BBR1/Spec	vector where virE12 is expressed from pJ23117 upstream of virC12 expressed from pJ23117 upstream of virB1-11 expressed from pLac upstream of virD4 expressed from pJ23117 upstream of virD12 expressed from pJ23101	This work
pDimples1.5-virD5	BBR1/Spec	vector where virE12 is expressed from pJ23117 upstream of virC12 expressed from pJ23117 upstream of virD5 expressed from pJ23114 upstream of virB1-11 expressed from pLac upstream of virD4 expressed from pJ23114 upstream of virD12 expressed from pJ23101	This work
pDimples1.5-virE3	BBR1/Spec	vector where virE12 is expressed from pJ23117 upstream of virC12 expressed from pJ23117 upstream of virE3 expressed from pJ23117 upstream of virB1-11 expressed from pLac upstream of virD4 expressed from pJ23114 upstream of virD12 expressed from pJ23101	This work
pDimples2	BBR1/Spec	vector where virE12 is expressed from pJ23117 upstream of virC12 expressed from pJ23117 upstream of virD5 expressed from pJ23114 upstream of virE3 expressed from pJ23117 upstream of virB1-11 expressed from pLac upstream of virD4 expressed from pJ23114 upstream of virD12 expressed from pJ23101	This work
PCH5-NLS-mScarlet	pVS1/Kan	Binary vector expressing nuclear localized mScarlet from a strong constitutive plant promoter	This work
